# Cre-assisted Fine-mapping of Neural Circuits using Orthogonal Split Inteins

**DOI:** 10.1101/818872

**Authors:** Haojiang Luan, Alexander Kuzin, Ward F. Odenwald, Benjamin H. White

**Affiliations:** Laboratory of Molecular Biology, National Institute of Mental Health, NIH, Bethesda, MD 20892, USA; Neural Cell-Fate Determinants Section, National Institute of Neurological Disorders and Stroke, NIH, Bethesda, MD 20892, USA

**Author notes:** **Correspondence to:** Benjamin White.

**Keywords:** Circuit mapping, neuronal lineage, neuroblast, binary expression system, Gal4-UAS, behavior, proboscis extension, dopamine, *Drosophila*

## Abstract

Genetic methods for targeting small numbers of neurons of a specific type are critical for mapping the brain circuits underlying behavior. Existing methods can provide exquisite targeting precision in favorable cases, but for many cases alternative techniques will be required. Here, we introduce a new step-wise combinatorial method for sequentially refining neuronal targeting: Depending on the restriction achieved at the first step, a second step can be easily implemented to further refine expression. For both steps, the new method relies on two independent intersections. The primary intersection targets neurons based on their developmental origins (i.e. lineage) and terminal identities, while the second intersection limits the number of lineages represented in the primary intersection by selecting lineages with overlapping activity of two distinct enhancers during neurogenesis. Our method relies critically on two libraries of 134 transgenic fly lines that express fragments of a split Cre recombinase under the control of distinct neuroblast enhancers. The split Cre fragments are fused to non-interacting pairs of split inteins, which ensure reconstitution of full-length and active Cre when all fragments are expressed in the same cell. Our split Cre system, together with its open source libraries, represent off-the-shelf components that should facilitate the targeting and characterization of brain circuits in *Drosophila*. Our methodology may also prove useful in other genetic model organisms.
