## Supplementary Table 1 for "Cre-assisted Fine-mapping of Neural Circuits using Orthogonal Split Inteins"

### Sheet: Sheet2
Enhancer	CreB	CreC
stg14	HJP-251	HJP-205
GMR69E01	HJP-230	HJP-231
GMR14D03	HJP-233	HJP-234
GMR45D10	HJP-236	HJP-237
GMR15D07	HJP-239	HJP-240
GMR86C05	HJP-244	HJP-245
GMR12E08	HJP-247	HJP-248
GMR16H11	HJP-346	HJP-255
GMR14C05	HJP-536S	HJP-256
GMR94H10	HJP-540S	HJP-257
GMR13B11	HJP-542S	HJP-258
GMR12F05	HJP-543S	hJP-259
GMR44F09	HJP-357	hJP-260
GMR43C05	HJP-550S	hJP-261
GMR19H10	HJP-551S	hJP-262
GMR19C09	HJP-552S	hJP-263
GMR86C05	HJP-553S	HJP-264
GMR9E05	HJP-554S	HJP-265
GMR17A10	HJP-348	HJP-266
GMR14G10	HJP-555S	HJP-267
GMR1A02	HJP-556S	HJP-268
GMR42D01	HJP-557S	HJP-269
GMR10C12	HJP-558S	HJP-270
GMR11A01	HJP-559S	HJP-271
GMR24E03	HJP-560S	HJP-272
GMR28F04	HJP-561S	HJP-274
GMR43H02	HJP-562S	HJP-276
tll-15	HJP-309	HJP-300
otd	HJP-308	HJP-305
cas5	HJP-561A	HJP-307
GMR13C01	HJP-562A	HJP-321
GMR44F03	HJP-204	HJP-322
GMR60F07	HJP-563A	HJP-323
GMR65C05	HJP-511	HJP-324
GMR18G07	HJP_563S	HJP-328
GMR14E10	HJP-443m	HJP-329
GMR10D04	HJP-564A	HJP-333
GMR10C04	HJP-454m	HJP-334
GMR10G07	HJP-444m	HJP-335
GMR10G06	HJP-565A	HJP-336
GMR11E06	HJP-476	HJP-337
GMR60D04	HJP-477	HJP-338
GMR35B04	HJP-478	HJP-339
GMR12B03	HJP-479	HJP-340
GMR13E07	HJP-480	HJP-341
GMR31B05	HJP-481	HJP-342
GMR64C10	HJP-482	HJP-343
GMR46A08	HJP-483	HJP-344
GMR60F11	HJP-484	HJP-345
GMR51F09	HJP-485	HJP-351
GMR39A02	HJP-486	HJP-352
GMR13D10	HJP-487	HJP-353
GMR13H11	HJP-489	HJP-355
GMR32G04	HJP-490	HJP-356
GMR38H11	HJP-491	HJP-358
GMR13H03	HJP-492	HJP-359
GMR56A10	HJP-493	HJP-360
GMR61B05	HJP-495	HJP-362
GMR13H01	HJP-496	HJP-363
GMR61D03	HJP-533S	HJP-364
GMR21F08	HJP-497	HJP-365
GMR56A12	HJP-498	HJP-366
GMR15H01	HJP-499	HJP-367
GMR23E06	HJP-500	HJP-368
GMR75H01	HJP-501	HJP-369
GMR19F01	HJP-502	HJP-370
GMR57B09	HJP-455m	HJP-371
GMR75A01	HJP-456m	HJP-372
GMR61D12	HJP-457m	HJP-373
GMR61D10	HJP-534s	HJP-374
GMR17G07	HJP-503	HJP-375
GMR23E04	HJP-458m	HJP-376
GMR29A12	HJP-504	HJP-377
GMR43B11	HJP-505	HJP-378
GMR32G02	HJP-459m	HJP-379
GMR61E02	HJP-460m	HJP-380
GMR32G03	HJP-506	HJP-383
GMR47A07	HJP-507	HJP-384
GMR18F04	HJP-508	HJP-385
GMR18H03	HJP-509	HJP-386
GMR37E10	HJP-510	HJP-387
GMR38A11	HJP-568A	HJP-388
GMR39C11	HJP-453m	HJP-389
GMR88A06	HJP-513	HJP-391
GMRR9A11	HJP-461m	HJP-392
GMR21A10	HJP-514	HJP-393
GMR54C11	HJP-515	HJP-394
GMR56E07	HJP-466m	HJP-395
GMR70F01	HJP-517	HJP-396
GMR9D10	HJP-518	HJP-397
GMR3D02	HJP-519	HJP-398
danr-1	HJP-566A	HJP-399
pdm2-37a	HJP-567A	HJP-400
svp-29	HJP-462m	HJP-401
GMR69E07	HJP-451m	HJP-402
GMR53D12	HJP-521	HJP-403
GMR27A10	HJP-522	HJP-404
GMR40A01	HJP-523	HJP-405
GMR76C05	HJP-524	HJP-406
GMR69E06	HJP-525a	HJP-407
GMR30C12	HJP-526a	HJP-440
GMR31C02	HJP-527a	HJP-408
GMR12H03	HJP-528a	HJP-409
GMR17B02	HJP-529a	HJP-410
GMR59D04	HJP-530a	HJP-411
GMR26B12	HJP-531a	HJP-412
GMR17C11	HJP-467m	HJP-413
GMR14F08	HJP-452m	HJP-414
GMR26F12	HJP-463m	HJP-415
GMR13H04	HJP-535a	HJP-416
cas8	HJP-468m	HJP-417
CG7229-5	HJP-537a	HJP-418
GMR29B06	HJP-538a	HJP-419
GMR9A08	HJP-539a	HJP-420
GMR25G06	HJP-469m	HJP-421
GMR29B05	HJP-541a	HJP-422
GMR52B02	HJP-470m	HJP-423
GMR30A10	HJP-471m	HJP-424
GMR33C09	HJP-544a	HJP-425
GMR38C12	HJP-545a	HJP-426
GMR51G05	HJP-546a	HJP-427
GMR73B05	HJP-547a	HJP-428
GMR24C10	HJP-548a	HJP-429
GMR33E11	HJP-549a	HJP-430
GMR47G10	HJP-564S	HJP-431
GMR24A05	HJP-565S	HJP-432
GMR58G11	HJP-568S	HJP-433
GMR74G10	HJP-569S	HJP-434
GMR49A02	HJP-570S	HJP-435
GMR72A03	HJP-571S	HJP-436
GMR38B11	HJP-557a	HJP-438
GMR72G07	HJP-558a	HJP-439
GMR15D05	HJP-559a	HJP-441
GMR47D08	HJP-560a	HJP-442
