## Supplementary Table 2 for "Cre-assisted Fine-mapping of Neural Circuits using Orthogonal Split Inteins"

### Sheet: Sheet1
Figure	Cross
Figure 1K	R44F03-CreC(VK00027) X w, Cre80Tom-GFP(su(Hw)attP8); DNE-CreAB(JK22C),UAS-dTrpA1(attP16)/CyO; TM3,Sb1/TM6B,Hu1,Tb1
Figure 1L	R43H02-CreC(VK00033) X w, Cre80Tom-GFP(su(Hw)attP8); DNE-CreAB(JK22C),UAS-dTrpA1(attP16)/CyO; TM3,Sb1/TM6B,Hu1,Tb1
Figure 1M	R43H02-CreC(VK00033) X w, Cre80Tom; DNE-CreA(attP40)/CyO; R44F03-CreB(VK00033)/TM6B,Hu1,Tb1
Figure 1—figure supplement 1	CreC Library lines X w, Cre80Tom-GFP(su(Hw)attP8); DNE-CreAB(JK22C); TM3,Sb1/TM6B,Hu1,Tb1
Figure 2A	yw; mCD8GFP/Cyo; + X w; UAS-dTrpA1(attP16); TM3,Sb1/TM6B,Hu1,Tb1
Figure 2B	R44F03-CreC(VK00027) X w, Cre80Tom-GFP(su(Hw)attP8); DNE-CreAB(JK22C),UAS-dTrpA1(attP16); TH-Gal4/TM6B,Hu1,Tb1
Figure 2C	R52B02-CreC(VK00027) X w, Cre80Tom-GFP(su(Hw)attP8); DNE-CreAB(JK22C),UAS-dTrpA1(attP16); TH-Gal4/TM6B,Hu1,Tb1
Figure 2D	w; R44F03-CreB(attP40); R52B02-CreC(VK00027) X w, Cre80Tom-GFP(su(Hw)attP8); DNE-CreA(attP40),UAS-dTrpA1(attP16); TH-Gal4/TM6B,Hu1,Tb1
Figure 2E	w; R44F09-CreB(attP40); R26F12-CreC(VK00033) X w, Cre80Tom-GFP(su(Hw)attP8); DNE-CreA(attP40),UAS-dTrpA1(attP16); TH-Gal4/TM6B,Hu1,Tb1
Figure 2F	w; R14E10-CreB(attP40); R14F08-CreC(VK00033) X w, Cre80Tom-GFP(su(Hw)attP8); DNE-CreA(attP40),UAS-dTrpA1(attP16); TH-Gal4/TM6B,Hu1,Tb1
Figure 2G	w; R10G07-CreB(attP40); R61D12-CreC(VK00033) X w, Cre80Tom-GFP(su(Hw)attP8); DNE-CreA(attP40),UAS-dTrpA1(attP16); TH-Gal4/TM6B,Hu1,Tb1
Figure 2H	w; cas8-CreB(attP40); R56A12-CreC(VK00033) X w, Cre80Tom-GFP(su(Hw)attP8); DNE-CreA(attP40),UAS-dTrpA1(attP16); TH-Gal4/TM6B,Hu1,Tb1
Figure 2I	labelled CreB and CreC combination X w, Cre80Tom-GFP(su(Hw)attP8); DNE-CreA(attP40),UAS-dTrpA1(attP16); TH-Gal4/TM6B,Hu1,Tb1
Figure 2—figure supplement 1	w; R44F09-CreB(attP40); R52B02-CreC(VK00027) X w, Cre80Tom-GFP(su(Hw)attP8); DNE-CreA(attP40),UAS-dTrpA1(attP16); TH-Gal4/TM6B,Hu1,Tb1
Figure 2—figure supplement 2	w; R14E10-CreB(attP40); R10C04-CreC(VK00033) X w, Cre80Tom-GFP(su(Hw)attP8); DNE-CreA(attP40),UAS-dTrpA1(attP16); TH-Gal4/TM6B,Hu1,Tb1
Figure 3A	w, UAS-dTrpA1(attP16); TM3,Sb1/TM6B,Hu1, Tb1 + X w; Sco/Cyo; rkpan-Gal4/TM6B,Hu1,Tb1
Figure 3B	yw; UAS-mCD8GFP/Cyo; + X w; Sco/Cyo; rkpan-Gal4/TM6B,Hu1,Tb1
Figure 3C	w; +; R44F09-CreC(VK00033) X w, Cre80Tom-GFP(su(Hw)attP8); DNE-CreAB(JK22C),UAS-dTrpA1(attP16); rkpan-Gal4/TM6B,Hu1,Tb1
Figure 3D	w; +; R16H11-CreC(VK00033) X w, Cre80Tom-GFP(su(Hw)attP8); DNE-CreAB(JK22C),UAS-dTrpA1(attP16); rkpan-Gal4/TM6B,Hu1,Tb1
Figure 3E~H	w; R44F09-CreB(attP40); R16H11-CreC(VK00033) X w, Cre80Tom-GFP(su(Hw)attP8); DNE-CreA(attP40),UAS-dTrpA1(attP16); rkpan-Gal4/TM6B,Hu1,Tb1
Figure 3—figure supplement 3	w; R16H11-CreB(attP40); R25G06-CreC(VK00027) X w, Cre80Tom-GFP(su(Hw)attP8); DNE-CreA(attP40),UAS-dTrpA1(attP16); rkpan-Gal4/TM6B,Hu1,Tb1
Figure 4B	w; +; R16H11-CreC(VK00033) X w, Cre80Tom-GFP(su(Hw)attP8); DNE-CreAB(JK22C),UAS-dTrpA1(attP16); TH-Gal4/TM6B,Hu1,Tb1
Figure 4C	w; +; R16H11-CreC(VK00033) X w, Cre80Tom-GFP(su(Hw)attP8); w; DNE-FRterminator(attP40),UAS-dTrpA1(attP16); rkpan-Gal4/TM6B,Hu1,Tb1
Figure 4D	w; +; R14E10-CreC(VK00033) X w, Cre80Tom-GFP(su(Hw)attP8); w; DNE-CreAB(JK22C),UAS-dTrpA1(attP16); rkpan-Gal4/TM6B,Hu1,Tb1
Figure 4E	w; +; R14E10-CreC(VK00033) X w, Cre80Tom-GFP(su(Hw)attP8); w; DNE-FRterminator(attP40),UAS-dTrpA1(attP16); rkpan-Gal4/TM6B,Hu1,Tb1
