## Supplementary material for "Cre-assisted Fine-mapping of Neural Circuits using Orthogonal Split Inteins": Key Resource Table

### Sheet: Template
Key Resources Table	Key Resources Table	Key Resources Table	Key Resources Table	Key Resources Table
Reagent type (species) or resource	Designation	Source or reference	Identifiers	Additional information
genetic reagent (D. melanogaster)	w; Sco/Cyo; Rkpan-Gal4	Diao et al, 2012	N/A
genetic reagent (D. melanogaster)	w; UAS-TrpA1(attP16);+	Bloomington Drosophila Stock Center	RRID:BDSC_26263
genetic reagent (D. melanogaster)	w; +; TH-Gal4	J Hirsh & S Birman	THGal4-1
genetic reagent (D. melanogaster)	yw; mCD8-GFP/Cyo;+	Gift of Liqun Luo	N/A
genetic reagent (D. melanogaster)	w; DNE-CreAB (JK22C);+	This paper	HJ210
genetic reagent (D. melanogaster)	w, DNE-CreB[su(Hw)attP8]; Pin/CyO; TM3,Sb1/TM6B,Hu1,Tb1	This paper	HJ201
genetic reagent (D. melanogaster)	w; +; DNE-CreA (VK00027)	This paper	HJ200
genetic reagent (D. melanogaster)	w; DNE-CreA (attP40); +	This paper	HJ200
genetic reagent (D. melanogaster)	w, Cre80Tom[su(Hw)attP8]; Pin/CyO; TM3,Sb1/TM6B,Hu1,Tb1	This paper	HJ223
genetic reagent (D. melanogaster)	w, Cre80Tom-GFP[su(Hw)attP8]; Pin/CyO; TM3,Sb1/TM6B,Hu1,Tb1	This paper	HJ224
genetic reagent (D. melanogaster)	w; DNE-Frterminator (attP40);+	This paper	HJ473
genetic reagent (D. melanogaster)	w; +; DNE-CreBC (attP2)	This paper	HJ209
genetic reagent (D. melanogaster)	UAS-CreC (attP40)	This paper	HJ226
genetic reagent (D. melanogaster)	CreStop (attP2)	This paper	HJ225
genetic reagent (D. melanogaster)	w, Cre80-Kir2.1[su(Hw)attP8]; Pin/CyO; TM3,Sb1/TM6B,Hu1,Tb1	This paper	HJ472-actin5C-FloxSyn21Gal80-pMUH-Kir2.1
genetic reagent (D. melanogaster)	w, Cre80-TrpA1[su(Hw)attP8]; Pin/CyO; TM3,Sb1/TM6B,Hu1,Tb1	This paper	HJ382-actin5C-FloxSyn21Gal80-10XUAS-dTrpA1
antibody	Rat anti-Mouse CD8a	Invitrogen Life Technologies	MCD0800	1:100 dilution
antibody	Alexa Fluor® 488 goat anti-rat IgG (H+L)	Invitrogen Life Technologies	A-11006	1:500 dilution
antibody	Anti-RFP (RABBIT) Antibody	ROCKLAND IMM.	600-401-379	1:5000 dilution
antibody	Living Colors® DsRed Polyclonal Antibody	CLONTECH LABORATORIES INC.	632496	1:500 dilution
antibody	Cy3 AffiniPure Goat Anti-Rabbit IgG (H+L)	Jackson ImmunoResearch	111-165-144	1:500 dilution
antibody	nc82	Developmental Studies Hybridoma Bank	nc82	1:50 dilution
antibody	Alexa Fluor® 488 goat anti-mouse IgG (H+L)	Invitrogen Life Technologies	A-11001
antibody	Alexa Fluor® 647-AffiniPure Goat Anti-Mouse IgG (H+L)	Jackson ImmunoResearch	115-605-166	1:500 dilution
recombinant DNA reagent	CreA	This paper	HJP-176-IVS-Syn21-CreA-gp41-1N-WPREw	For making CreA line from promoter
recombinant DNA reagent	CreB	This paper	HJP-180-IVS-Syn21-gp41-1C-CreB-NrdJ-1N-WPREw	For making CreB line from promoter
recombinant DNA reagent	CreC	This paper	HJP-179-IVS-Syn21-NrdJ-1C-CreC-WPREw	For making CreC line from promoter
recombinant DNA reagent	CreAB	This paper	HJP-178-IVS-Syn21-CreAB-NrdJ-1N-WPREw	For making CreAB line from promoter
recombinant DNA reagent	CreBC	This paper	HJP-177-IVS-Syn21-gp41-1C-CreBC-WPREw	For making CreBC line from promoter
recombinant DNA reagent	CreAU	This paper	HJP-194-IVS-Syn21-CreA-gp41-1N-WPREUw	For making CreA from enhancer
recombinant DNA reagent	CreBU	This paper	HJP-195-IVS-Syn21-gp41-1C-CreB-NrdJ-1N-WPREUw	For making CreB line from enhancer
recombinant DNA reagent	CreCU	This paper	HJP-196-IVS-Syn21-NrdJ-1C-CreC-WPREUw	For making CreC line from enhancer
recombinant DNA reagent	CreABU	This paper	HJP-208-IVS-Syn21-CreAB-NrdJ-1N-WPREUw	For making CreAB line from enhancer
recombinant DNA reagent	CreBCU	This paper	HJP-207-IVS-Syn21-gp41-1C-CreBC-WPREUw	For making CreBC line from enhancer
recombinant DNA reagent	CreStop	This paper	HJP-225-actin5C-Flox-IVS-Syn21myr-tdTomato-p10w
recombinant DNA reagent	Cre80Tom	This paper	HJP-223-actin5C^Syn21Gal80^IVS-Syn21myr-tdTomato-p10w
recombinant DNA reagent	Cre80Tom-GFP	This paper	HJP-224-actin5C^Syn21Gal80^IVS-Syn21myr-tdTomato-10UAS-mCD8GFP-p10w
recombinant DNA reagent	UAS-CreC	This paper	HJP-226-10XUAS-NrdJ-1C-CreC
recombinant DNA reagent	DNE-FRterminator	This paper	HJP-473-DNE>FLP-T2A-CreAB-NrdJ-1N
recombinant DNA reagent	Cre80-Kir2.1	This paper	HJP-472-actin5C-FloxSyn21Gal80-10XUAS-EGFP-Kir2.1	genetic reagent (D. melanogaster)
recombinant DNA reagent	Cre80-dTrpA1	This paper	HJP-382-actin5C-FloxSyn21Gal80-10XUAS-dTrpA1	genetic reagent (D. melanogaster)
Chemical compound	Gateway™ LR Clonase™ II Enzyme mix	Thermofisher Scientific (Waltham, MA)	11791100
Chemical compound	In-Fusion® HD Cloning Plus	Takara Bio USA, Inc. (Mountain View, CA)	638911
Chemical compound	pCR®8/GW/TOPO® TA Cloning Kit with One Shot® TOP10 Chemically Competent E. coli	Invitrogen Life Technologies, (Carlsbad CA)	K2500-20
Chemical compound	pENTR™/D-TOPO™ Cloning Kit, with One Shot™ TOP10 Chemically Competent E. coli	Invitrogen Life Technologies, (Carlsbad CA)	K240020
Chemical compound	Q5® High-Fidelity 2X Master Mix	New England Biolabs (Ipswich, MA)	M0492S
Chemical compound	Quick Ligation™ Kit	New England Biolabs (Ipswich, MA)	M2200L

### Sheet: Notes
Introduction
The Key Resources Table is designed to highlight the reagents and resources used in a specific study. Please include the genetically modified organisms and strains, cell lines, reagents, and software that are essential to reproduce the results presented. Note that datasets should be included in the datasets section of the submission form.
Please include a completed Key Resources Table at the start of the Materials and Methods section within your article file (this table does not need to be numbered). For consistency, please do not add subheadings to the table. Any references in the Source column should also be included in the list of references. Datasets should be entered within the datasets section of the submission form. A table…
The Key Resources Table does not need to be an exhaustive list of all the materials and resources used (e.g., essential chemicals and standard culture media do not need to be included). Please ensure that the items listed in the table are reported in the Materials and Methods section within the context of their use. We suggest that no more than ten primers and RNA sequences are included in this t…
Guidelines for creation of the Key Resources Table
Some of the constraints below are imposed to allow automated parsing of the table.
Columns (general):
(1) Column order and headings must be preserved.
(2) Columns A-E should not be removed, even if not used.
(3) Columns can be appended (F, G, etc.) for internal use.
Rows (general):
(1) Row titles (preceding the parentheses) must be preserved.
(2) Row one (column headings) should not be removed.
(3) Row 2 (headings with instructions) can be removed.
(4) Order of the rows can be changed.
(5) Clustering of multiple reagents of one type recommended, but is not mandatory.
(6) Reagent types indicated on template that are not used can be removed.
(7) Reagent types not represented in the template: use “other”.
Column A: Reagent type (mandatory)
(1) Row title (preceding parentheses) cannot be changed.
(2) See descriptions of categories in “Reagent categories” section below.
(3) If appropriate, include species within parentheses. Use full genus and full species for first mention; thereafter, initial for genus may be used.
(4) If appropriate, indicate sex after species (within the parentheses); separate by comma, space.
(5) See additional information in the section “Rows (general)” above.
Column B: Symbol/name used in publication (mandatory)
(1) This is a free-text field; there are no formatting constraints, except for separation of multiple entries by semi-colon, space.
(2) Should indicate exactly how the reagent is referred to in the publication. If several designations are used for one reagent, can include more than one entry, separated by semi-colon, space. If one designation has been used to refer to several different reagents, list each reagent separately and include a unique identifier or description parenthetically.
(3) If there is a semi-colon within the designation used, add double quotes around the entire phrase.
(4) Additional defining information can be included parenthetically (if brief).
Columns C: Source (mandatory)
(1) If reagent obtained from a public source, such as a stock center or company, list resource name.
(2) If not obtained from public source, but a published description is available, list the DOI or PMID for the publication.
(3) If reagent newly created in the publication, enter “this paper”.
(4) If none of the above, enter “other” and explain in Additional Information (Column E).
(5) If it is appropriate to indicate both a publication and a lab or researcher that provided the reagent, list the publication in this field and the lab or researcher in Additional Information.
Column D: Identifiers (not mandatory; use if possible)
(1) Use the format “ID_source:identifier” with a colon and no spaces. Separate multiple entries with a semi-colon, space.
(2) If possible, use the recommended abbreviation for the ID_source (see below).
(3) Multiple identifiers, even if redundant, are useful for validation. In some case a more general identifier (for a stock, for instance) can be combined with a more precise identifier (for the allele of interest in that stock).
(4) Inclusion of database identifiers is strongly encouraged to facilitate accurate incorporation of published data into appropriate biological databases.
Column E: Additional information
(1) Mandatory if column C entry is “this paper” or “other”. Description of new reagent or laboratory from which reagent obtained. (Free text)
(2) For antibodies, indicate dilution in parentheses (to avoid auto-formatting problems).
(3) Other pertinent information, including pointers to supplementary information or Methods section, if appropriate. (Free text)
Additional columns can be added for internal purposes (and removed prior to submission for publication): tracking acquisition by the lab, lab-specific stock numbers, storage location in the lab, comments about problems or QC, etc.
Reagent and resource categories
● Gene (indicate species) - not strictly a reagent, but unambiguous identification critical for genetic research and genetic databases.
● Strain, strain background (indicate species) - applies to whole organism; includes bacterial and virus strains or isolates. Indicate sex, if applicable.
● Genetic reagent (indicate species) - applies to mutations and variants in whole organism, including transgenically introduced constructs. For transgenic lines, indicate host species. Indicate sex, if applicable.
● Cell line (indicate species) - if a primary cell line, describe in Additional Information. Indicate sex, if applicable.
● Transfected construct (indicate species) - in cell line. Generally, indicate species of cell line; use species of construct component if that is more relevant and explain in Additional Information.
● Biological sample (indicate species) - any other biological entity, ranging from isolated tissue to defined population; describe in Additional Information. Indicate sex, if applicable.
● Antibody - include host organism common name and clonality (e.g., “mouse monoclonal”); include dilution used in Additional Information (within parentheses to avoid auto-formatting problems).
● Recombinant DNA reagent - traditional cultured clones, plasmids, cDNAs, etc., including recombinant DNA libraries.
● Sequence-based reagent - oligonucleotides, primers, morpholinos, etc.; indicate sequence.
● Peptide, recombinant protein - generally, commercially available reagents.
● Chemical compound, drug - generally, commercially available reagents.
● Commercial assay, kit - detection assays; labeling and sample preparation kits.
● Software, algorithm - newly created or previously existing.
● Other - miscellaneous other categories, including histological stains.

### Sheet: Example
Reagent type. Duplicate rows as needed. Order is flexible, but row titles must be preserved. Species (mandatory if applicable). Append in parentheses. First mention, use full genus.	Designation. Symbol/name used in publication. Separate multiple entries with semi-colon, space. (If semi-colon within designation, delimit wtith double quotes.)	Source (public). Stock center, company, data repository. Reference. Include PMID or doi; use “this paper” if new. If neither applies enter “other” and explain in Additional Information.	Identifiers. Format as ID_source:identifier. Separate multiple entries with semi-colon, space. Include catalog numbers, stock numbers, database IDs or accession numbers, RRIDs.	Additional information. Mandatory if column C entry is “this paper” or “other”. Description of new reagent; laboratory from which reagent obtained; other pertinent information.
Key Resources Table
Reagent type (species) or resource	Designation	Source or reference	Identifiers	Additional information
HJP-223-actin5C-FloxDM21Gal80-myr-tdTomato	nito	NA	FLYB:FBgn0027548
HJP-224-actin5C-FloxDM21Gal80-myr-tdTomato-10XUAS-mCD8-GFP	Sxl	NA	FLYB:FBgn0264270
HJP-223-actin5C-FloxDM21Gal80-myr-tdTomato	MTD-Gal4	Bloomington Drosophila Stock Center	BDSC:31777; FLYB:FBtp0001612; RRID:BDSC_31777	FlyBase symbol: P{GAL4-nos.NGT}
HJP-224-actin5C-FloxDM21Gal80-myr-tdTomato-10XUAS-mCD8-GFP	ap-Gal4	Bloomington Drosophila Stock Center	BDSC:3041; FLYB:FBti0002785; RRID:BDSC_3041	FlyBase symbol: P{GawB}ap[md544]
HJP-381-actin5C-FloxDM21Gal80-10XUAS-mCD8-GFP	nub-Gal4	PMID:20798049	FLYB:FBti0016825	FlyBase symbol: P{GawB}nubbin-AC-62
HJP-382-actin5C-FloxDM21Gal80-10XUAS-dTrpA1HA(F)	dome-Gal4	PMID:12403714	FLYB:FBti0022298	FlyBase symbol: P{GawB}dome[PG14]
HJP-464-actin5C-FloxDM21Gal80-10XUAS-dTrpA1HA(F)	UAS-2xEYFP	PMID:12324968	FLYB:FBtp0016537	FlyBase symbol: P{UAS-2xEYFP}
	nito[HP25329]	Bloomington Drosophila Stock Center	BDSC:22092; FLYB:FBal0238892; RRID:BDSC_22092	Genotype: w[1118]; P{w[+mC]=EPg}nito[HP25329]/CyO
genetic reagent (D. melanogaster)	nito[1]	this paper		Progenitor = nito[HP25329]; imprecise excision; lethal
genetic reagent (D. melanogaster)	nito shRNA (HMJ02081)	Bloomington Drosophila Stock Center	TRiP:HMJ02081; BDSC:56852; RRID:BDSC_56852	FlyBase symbol: P{TRiP.HMJ02081}attP40
genetic reagent (D. melanogaster)	nito dsRNA (VDRC 20942)	Vienna Drosophila RNAi Center	VDRC:20942
genetic reagent (D. melanogaster)	FRT[G13]	Bloomington Drosophila Stock Center	BDSC:1956; FLYB:FBti0001247	FlyBase symbol: P{FRT(whs)}G13
genetic reagent (D. melanogaster)	"y w hsflp; ubiGFP FRT[G13]"	PMID:18160348
cell line (D. melanogaster)	S2	other	FLYB:FBtc0000181; RRID:CVCL_Z992	Cell line maintained in N. Perrimon lab; FlyBase symbol: S2-DRSC.
antibody	anti-Nito	this paper		Rabbit polyclonal; against aa 479-500; used YZ3137 (1:500)
antibody	anti-alpha-Spectrin (mouse monoclonal)	Developmental Studies Hybridoma Bank	DSHB:3A9; RRID:AB_528473	(1:10)
antibody	anti-Vasa (rabbit polyclonal)	Santa Cruz Biotechnology	Santa Cruz:sc-30210; RRID:AB_793874	(1:250)
antibody	anti-Sxl (mouse monoclonal)	Developmental Studies Hybridoma Bank	DSHB:M18; RRID:AB_528464	(1:10)
antibody	anti-GFP (rabbit polyclonal)	Molecular Probes	Molecular Probes:A-6455; RRID:AB_221570	(1:1000)
antibody	anti-GFP (mouse monoclonal)	Molecular Probes	Molecular Probes:A-11120; RRID:AB_221568	(1:200)
antibody	anti-HA (rat monoclonal)	Roche	Roche:3F10; RRID:AB_2314622
antibody	Alexa 488- or 555- secondaries	Molecular Probes		(1:1000)
other	DAPI stain	Molecular Probes		(1:1000)
recombinant DNA reagent	pAGW (Gateway vector)	Drosophila Genomics Resource Center	DGRC:1071
recombinant DNA reagent	pAHW (Gateway vector)	Drosophila Genomics Resource Center	DGRC:1095
recombinant DNA reagent	GH11110 (cDNA)	Drosophila Genomics Resource Center	DGRC:5666
recombinant DNA reagent	GFP-Nito (plasmid)	this paper		Progenitors: GH11110 (cDNA); Gateway vector pAGW
recombinant DNA reagent	HA-Sxl (plasmid)	PMID:16207758		Progentiors: PCR, UAS-Sxl flies; Gateway vector pAHW
recombinant DNA reagent	GFP-Sxl (plasmid)	PMID:16207758		Progentiors: PCR, UAS-Sxl flies; Gateway vector pAGW
