## Supplementary Table 3 for "Cre-assisted Fine-mapping of Neural Circuits using Orthogonal Split Inteins"

### Sheet: Sheet1
Primer25	CCGAGCTCGCCCGGGGATCGAGCGCAGCGGTATAAAAGGGCGCGGGGTGGCTGAGAGCATCAGTTGTGAATGAATGTTCGAGCCGAGCAGACGTGCCGCTGCCTTCGTTAATATCCTTTGAATAAGCCAACTTTGAATCACAAGACGCATACCAAACGGTAC	IDT, Inc., San Diego, CA
Primer26	CGTTTGGTATGCGTCTTGTGATTCAAAGTTGGCTTATTCAAAGGATATTAACGAAGGCAGCGGCACGTCTGCTCGGCTCGAACATTCATTCACAACTGATGCTCTCAGCCACCCCGCGCCCTTTTATACCGCTGCGCTCGATCCCCGGGCGAGCTCGGCCGG	IDT, Inc., San Diego, CA
gBlock007	AGTCAGGCTAGCAACTTAAAAAAAAAAATCAAAATGGAGGCCAAGACCTACATCGGCAAGCTGAAGAGCCGCAAGATCGTGAGCAACGAGGATACCTACGATATCCAGACCAGCACCCACAACTTCTTCGCCAACGATATCCTGGTGCACAACTCGGCAACAAGTCAGTTGAGTACGCGCGCGTTGGAGGGAATCTTCGAGGCCACTCACCGATTGATTTACGGTGCAAAAGATGACTCCGGCCAACGTTACTTGGCCTGGTCCGGTCACAGCGCACGTGTGGGTGCCGCCCGTGACATGGCGAGGGCCGGTGTTTCCATCCCAGAAATCATGCAAGCGGGCGGATGGACCAACGTGAATATTGTAATGAACTACATTCGTAATCTGGATAGTGAAACA…	IDT, Inc., San Diego, CA
gBlock008	AGTCAGGCTAGCAACTTAAAAAAAAAAATCAAAATGAGTAACTTGCTCACGGTACACCAAAATTTGCCGGCCCTGCCTGTGGACGCCACGTCCGACGAGGTCCGAAAGAATCTGATGGACATGTTCCGTGACAGGCAGGCCTTTAGCGAGCACACCTGGAAGATGCTGCTCTCGGTGTGCAGGTCCTGGGCCGCTTGGTGCAAGCTGAACAACCGAAAGTGGTTTCCCGCGGAGCCCGAGGACGTCCGCGATTATCTGCTGTACCTGCAGGCTCGCGGACTGGCCGTCAAAACAATACAGCAACATTTGGGTCAGCTGAACATGCTCCACAGGCGCAGCGGACTGCCCCGGCCATCCGATAGCAATGCAGTGAGCCTGGTAATGCGTCGAATACGCAAG…	IDT, Inc., San Diego, CA
gBlock009	AGTCAGGGTCTCCTGGTCAGCACTGCTGGCGTGGAGAAAGCACTTTCCCTGGGTGTGACGAAATTGGTCGAGCGATGGATCAGTGTGAGTGGCGTCGCCGATGACCCCAACAATTATCTGTTCTGCAGGGTGCGCAAAAATGGAGTGGCAGCCCCCTGCCTGGTGGGCAGCAGCGAGATCATCACCCGCAACTACGGCAAGACCACCATCAAGGAGGTGGTGGAGATCTTCGATAACGATAAGAACATCCAGGTGCTGGCCTTCAACACCCACACCGATAACATCGAGTGGGCCCCCATCAAGGCCGCCCAGCTGACCCGCCCCAACGCCGAGCTGGTGGAGCTGGAGATCGATACCCTGCACGGCGTGAAGACCATCCGCTGCACCCCCGATCACCCC…	IDT, Inc., San Diego, CA
gBlock010	AGTCAGGCTAGCAACTTAAAAAAAAAAATCAAAATGATGCTGAAGAAGATCCTGAAGATCGAGGAGCTGGATGAGCGCGAGCTGATCGATATCGAGGTGAGCGGCAACCACCTGTTCTACGCCAACGATATCCTGACCCACAACAGCAATGCAGTGAGCCTGGTAATGCGTCGAATACGCAAGGAAAACGTGGACGCCGGCGAGAGGGCCAAACAGGCGTTGGCTTTCGAACGCACCGATTTCGATCAGGTGCGGTCGTTGATGGAGAACAGCGATCGATGCCAGGACATCCGGAACTTGGCGTTTTTGGGCATTGCCTATAACACCCTCCTTCGCATCGCCGAGATAGCGCGTATCCGAGTTAAAGACATTTCCCGTACAGACGGAGGCCGCATGCCT…	IDT, Inc., San Diego, CA
gBlock011	AGTCAGGCATGCTTATTCACATCGGACGCACGAAAACCCTGGTCAGCACTGCTGGCGTGGAGAAAGCACTTTCCCTGGGTGTGACGAAATTGGTCGAGCGATGGATCAGTGTGAGTGGCGTCGCCGATGACCCCAACAATTATCTGTTCTGCAGGGTGCGCAAAAATGGAGTGGCAGCCCCCTCGGCAACAAGTCAGTTGAGTACGCGCGCGTTGGAGGGAATCTTCGAGGCCACTCACCGATTGATTTACGGTGCAAAAGATGACTCCGGCCAACGTTACTTGGCCTGGTCCGGTCACAGCGCACGTGTGGGTGCCGCCCGTGACATGGCGAGGGCCGGTGTTTCCATCCCAGAAATCATGCAAGCGGGCGGATGGACCAACGTGAATATTGTAATGA…	IDT, Inc., San Diego, CA
gBlock012	AGTCAGGCTAGCAACTTAAAAAAAAAAATCAAAATGAGTAACTTGCTCACGGTACACCAAAATTTGCCGGCCCTGCCTGTGGACGCCACGTCCGACGAGGTCCGAAAGAATCTGATGGACATGTTCCGTGACAGGCAGGCCTTTAGCGAGCACACCTGGAAGATGCTGCTCTCGGTGTGCAGGTCCTGGGCCGCTTGGTGCAAGCTGAACAACCGAAAGTGGTTTCCCGCGGAGCCCGAGGACGTCCGCGATTATCTGCTGTACCTGCAGGCTCGCGGACTGGCCGTCAAAACAATACAGCAACATTTGGGTCAGCTGAACATGCTCCACAGGCGCAGCGGACTGCCCCGGCCATCCGATTGCCTGGATCTGAAGACCCAGGTGCAGACCCCCCAGGGC…	IDT, Inc., San Diego, CA
gBlock015	AGTCAGGCATGCTTATTCACATCGGACGCACGAAAACCCTGGTCAGCACTGCTGGCGTGGAGAAAGCACTTTCCCTGGGTGTGACGAAATTGGTCGAGCGATGGATCAGTGTGAGTGGCGTCGCCGATGACCCCAACAATTATCTGTTCTGCAGGGTGCGCAAAAATGGAGTGGCAGCCCCCTGCCTGGTGGGCAGCAGCGAGATCATCACCCGCAACTACGGCAAGACCACCATCAAGGAGGTGGTGGAGATCTTCGATAACGATAAGAACATCCAGGTGCTGGCCTTCAACACCCACACCGATAACATCGAGTGGGCCCCCATCAAGGCCGCCCAGCTGACCCGCCCCAACGCCGAGCTGGTGGAGCTGGAGATCGATACCCTGCACGGCGTGAAGA…	IDT, Inc., San Diego, CA
gBlock013-NgoMIV+AatII	AGTCAGGCCGGCATAACTTCGTATAATGTATGCTATACGAAGTTATCCTGCAGGAACTTAAAAAAAAAAATCAAAATGGATTACAACAAAAGGAGTAGTGTGAGTACGGTGCCGAATGCTGCTCCCATTCGCGTGGGCTTCGTGGGATTGAACGCGGCTAAGGGTTGGGCCATTAAAACGCATTATCCAGCCATACTGCAGCTGAGCTCCCAGTTCCAAATAACAGCGCTTTATTCCCCCAAGATCGAGACGTCCTGACT	IDT, Inc., San Diego, CA
gBlock014-MfeI-KpnI	AGTCAGCAATTGTTGTTGTTAACTTGTTTATTGCAGCTTATAATGGTTACAAATAAAGCAATAGCATCACAAATTTCACAAATAAAGCATTTTTTTCACTGCATTCTAGTTGTGGTTTGTCCAAACTCATCAATGTATCTTATCATGTCTGGATCCCTAGGATAACTTCGTATAATGTATGCTATACGAAGTTATGGTACCCTGACT	IDT, Inc., San Diego, CA
NgoMIV-loxP-hsp70 terminator-MluI	GTGATAAACGGCCGGCATAACTTCGTATAATGTATGCTATACGAAGTTATGTCGACTAAAGCCAAATAGAAAATTATTCAGTTCCTGGCTTAAGTTTTTAAAAGTGATATTATTTATTTGGTTGTAACCAACCAAAAGAATGTAAATAACTAATACATAATTATGTTAGTTTTAAGTTAGCAACAAATTGATTTTAGCTATATTAGCTACTTGGTTAATAAATAGAATATATTTATTTAAAGATAATTGCGTTTTTATTGTCAGGGAGTGAGTTTGCTTAAAAACTCGTTTAGGTTTGTCCTCCCGAAATTATTTATTTAAATGCGATGGAGAGTTGGCGCCGAATCGAAAACTTTACGCGCTTAAAAGCACGAGTTGGCATCCCTAACGCGTAGGGAT…	IDT, Inc., San Diego, CA
gBlock043	TCTGCTGTACCTGCAGGCTCGCGGACTGGCCGTCAAAACAATACAGCAACATTTGGGTCAGCTGAACATGCTCCACAGGCGCAGCGGACTGCCCCGGCCATCCGATAGCAATGCAGTGAGCCTGGTAATGCGTCGAATACGCAAGGAAAACGTGGACGCCGGCGAGAGGGCCAAACAGGCGTTGGCTTTCGAACGCACCGATTTCGATCAGGTGCGGTCGTTGATGGAGAACAGCGATCGATGCCAGGACATCCGGAACTTGGCGTTTTTGGGCATTGCCTATAACACCCTCCTTCGCATCGCCGAGATAGCGCGTATCCGAGTTAAAGACATTTCCCGTACAGACGGAGGCCGCATGCTTATTCACATCGGACGCACGAAAACCCTGGTCAGCACTGC…	IDT, Inc., San Diego, CA
gBlock025	CTATACGAAGTTATGGTACCGCTAGTTGGCCACGGGTGCGCATGATCGTGCTCCTGTCGTTGAGGACCCGGCTAGGCTGGCGGGGTTGCCTTACTGGTTAGCAGAATGAATCACCGATACGCGAGCGAACGTGAAGCGACTGCTGCTGCAAAACGTCTGCGACCTGAGCAACAACATGAATGGTCTTCGGTTTCCGTGTTTCGTAAAGTCTGGAAACGCGGAAGTCAGCGCCCTGCACCATTATGTTCCGGACTAGTTCCAGTGAAATCCAAGCATTTTCTAAATTAAATGTATTCTTATTATTATAGTTGTTATTTTTGATATATATAAACAACACTATTATGCCCACCATTTTTTTGAGATGCATCTACACAAGGAACA	IDT, Inc., San Diego, CA
Primer58	GACAAGCCGAACATAaccggtGATCCAGACATGATAAGATACATTGATGAG	IDT, Inc., San Diego, CA
Primer59	CTAGGCGCGCCCATAAGCTTGCATGCCTGCAGGTC	IDT, Inc., San Diego, CA
Primer71	ACGAAGTTATGGTACCAAAAGGTAGGTTCAACCACTGATGCCTAGGCACACCGAAACGACTAACCCTAATTCTTATCCTTTACTTCAGGAGGCCTACCGGTGCTAGAACTTAAAAAAAAAAATCAAAATGGGCAACAAATGCTGCAGCAAG	IDT, Inc., San Diego, CA
Primer72	AAACGATTCATGTTTTTACTTGTAAAGCTCGTCCATACCG	IDT, Inc., San Diego, CA
Primer73	AAACATGAATCGTTTTTAAAATAACAAATCAATTGTTTTATAATATTCG	IDT, Inc., San Diego, CA
Primer74	CAGCGGCCGCTCTAGAGTTAACTCGAATCGCTATCCAAGC	IDT, Inc., San Diego, CA
Primer75	CTATACGAAGTTATGGTACCAAAAGGTAGGTTCAACCACTGATGCCTAGGCACACCGAAACGACTAACCCTAATTCTTATCCTTTACTTCAGGAACTTAAAAAAAAAAATCAAAATGGGCAACAAATGCTGC	IDT, Inc., San Diego, CA
Primer76	ACGATTCATAGGCCTTTACTTGTAAAGCTCGTCCATACCG	IDT, Inc., San Diego, CA
Primer77	TACAAGTAAAGGCCTATGAATCGTTTTTAAAATAACAAATCAATTG	IDT, Inc., San Diego, CA
Primer78	CCGCTCTAGAACTAGTGTTAACTCGAATCGCTATCCAAGC	IDT, Inc., San Diego, CA
PrimerS472	AGTCAGACCGGTGTTTAAACAATCAACCTCTGGATTACAAAATTTGTGAAAG	IDT, Inc., San Diego, CA
PrimerS473	AGTCAGAAGCTTCAGGCGGGGAGGCGGCCC	IDT, Inc., San Diego, CA
Primer116	AATAGATCTGCGGCCGCAATCAAAATGGAGGCCAAG	IDT, Inc., San Diego, CA
Primer117	ACAAAGATCCTCTAGATTAATCTCCGTCCTCCAGC	IDT, Inc., San Diego, CA
PrimerS26	CACCTCACTTTGCACAACCAGGG	IDT, Inc., San Diego, CA
PrimerS27	CACGGAGTGAAAGTCCTACG	IDT, Inc., San Diego, CA
Primer_cas5-Sense	GCAGGCTCCGCGGCCgcGCTGCTCAAGGACCGCCC	IDT, Inc., San Diego, CA
Primer_cas5-Antisense	AGCTGGGTCGGCGCGccTAGCATGAAACCATCCCATCAG	IDT, Inc., San Diego, CA
HJ046-pdm2-37a-F	AGTCAGGCGGCCGCTGAACTCCCGAGATTTCTCC	IDT, Inc., San Diego, CA
HJ047-pdm2-37a-R	AGTCAGggcgcgccAGCTTCAACTTCTTCGGTCG	IDT, Inc., San Diego, CA
HJ048-svp-29-F	AGTCAGGCGGCCGCaacatttaaccgcgaacggg	IDT, Inc., San Diego, CA
HJ049-svp-29-R	AGTCAGggcgcgccTGGTTTCGATAGAGTCCTCG	IDT, Inc., San Diego, CA
HJ050-danr-1-F	AGTCAGGCGGCCGCcggacaaagagtactcatgg	IDT, Inc., San Diego, CA
HJ051-danr-1-R	AGTCAGggcgcgccGATTGCGATTACGATAGCGG	IDT, Inc., San Diego, CA
tll-15-Sense	AGTCAGGCGGCCGCAAAGAACCTTTTCAGACACTATGCC	IDT, Inc., San Diego, CA
tll-15-Antisense	AGTCAGGGCGCGCCCAGTGGGAAGAATACTAACGAAC	IDT, Inc., San Diego, CA
gBlock_cas8	AGCAGGCTCCGAATTCGCCCTTcgcggatatattcagcacagcactgggatttctttttgaaaattctttaagatttcttcactatattcagcacagatcacagcacggatttcgaatttcggattttggatcgactttcttgcacggcgtctcgtctcaGCGATCcTCaAAGTTCGGCTGCGaggcTCAAACTGcTTCAACTCTTCCGCggcctCcgGCTAATATAGCAAAaATTgCGCAAATCcatgcccaagtgCAACCCTCTCgccaccggttCTCTTAAAAAACCGATCTcGCCGCTcTCGCTCTCTTAAAAAACGaatAAaatgagaagtccGTtggTGGTGGTggttcgaccttcatcccctagttttttaaccgacccttcgcaggaaaat…	IDT, Inc., San Diego, CA
gBlock_CG7229-5	AGCAGGCTCCGAATTCGCCCTTTCCTAAGAGCTTGGGAAATTGCGATCAGAGATTTAGCATCTCCAATCTCTACTGTCTTTGCAACGATCACGTAGACCAGCAAAATTTTCACGAAAAATTATGCAAATTTCCGAACTTTCTCACGATCGCAGCCAAAAAAGGATAACGATGCTCGCAGTACCTGACACCCAGCAGTCAAATTAGAGCGGAGATCACGCAGATCCTGTATCTCGCGGCGGAAGGAGTTTTTCACAGCCAAGGAAATTTGCATAAGATTTTCACTTGGCGAATATAAAGGGAAGGGCGAGGATGCACTCTCATTTGCATAAGGAAACTCGCATTGCGAAACTGCCAAAAGAACTCGGATGCAAACGAAAGTGAAAATGGGATGGAAAAAG…	IDT, Inc., San Diego, CA
DNE-Sense	CACCTCACTTTGCACAACCAGGG	IDT, Inc., San Diego, CA
DNE-Antiense	CACGGAGTGAAAGTCCTACG	IDT, Inc., San Diego, CA
Primer_EGFP-Kir2.1-Sense	AACTCTGAATAGATCTAAAAGGTAGGTTCAACCACTGATGCCTAGGCACACCGAAACGACTAACCCTAATTCTTATCCTTTACTTCAGGAACTTAAAAAAAAAAATCAAAATGGTGAGCAAGGGCGAGGA	IDT, Inc., San Diego, CA
Primer_EGFP-Kir2.1-XbaI-Antisense	ACAAAGATCCTCTAGATCATATCTCCGATTCTCGCC	IDT, Inc., San Diego, CA
Primer_dTrpA1-Sense	AACTCTGAATAGATCTAAAAGGTAGGTTCAACCACTGATGCCTAGGCACACCGAAACGACTAACCCTAATTCTTATCCTTTACTTCAGGCGGCCGCAACTTAAAAAAAAAAATCAAAATGACTTCGGGCGACAAGGAG	IDT, Inc., San Diego, CA
Primer_dTrpA1-Antisense	ACAAAGATCCTCTAGACTCGAGCTACATGCTCTTATTGAAGCTCAG	IDT, Inc., San Diego, CA
